# Expression of m^6^A RNA methylation markers in the hypothalamus of Atlantic salmon

**DOI:** 10.1101/2022.09.08.507106

**Authors:** Ehsan Pashay Ahi, Morgane Frapin, Mikaela Hukkanen, Craig R. Primmer

## Abstract

Methylation at the N6-position of adenosine, m^6^A, is the most abundant mRNA modification in eukaryotes. It is a highly conserved universal regulatory mechanism controlling gene expression in a myriad of biological processes. The role of m^6^A methylation in sexual maturation, however, has remained largely unexplored. While the maturation process is known to be affected by many genetic and environmental factors, the molecular mechanisms causing variation in the timing of maturation are still poorly understood. Hence, investigation of whether a widespread mechanism like m^6^A methylation could be involved in controlling of the maturation timing is warranted. In Atlantic salmon (*Salmo salar*), two genes associated with the age at maturity in human, *vgll3* and *six6*, have been shown to play an important role in maturation timing. In this study, we investigated the expression of 16 genes involved in the regulation of m^6^A RNA methylation in the hypothalamus of Atlantic salmon with different homozygous combinations of *late* (L) and *early* (E) alleles for *vgll3* and *six6* genes. We found differential expression of *ythdf2*.*2* which encodes an m^6^A modification reader and promotes mRNA degradation. Its expression was higher in *six6*LL* compared to other genotypes as well as immature males compared to matures. In addition, we found that the expression levels of genes coding for an eraser, *alkbh5*, and for a reader, *ythdf1*, were higher in the hypothalamus of females than in males across all the different genotypes studied. Our results indicate a potential role of the m^6^A methylation process in sexual maturation of Atlantic salmon, and therefore, provide the first evidence for such regulatory mechanism in the hypothalamus of any vertebrate. Investigation of additional vertebrate species is warranted in order to determine the generality of these findings.
