## Supplementary Data for "Expression of m^6^A RNA methylation markers in the hypothalamus of Atlantic salmon"

### Sheet: Corrected_dCq
Id	Sex	Maturity	Genotype	alkbh5-1	alkbh5-2	fto-1	fto-2	mettl3	mettl14	wtap	ythdc1-1	ythdc1-2	ythdc2	ythdf1-1	ythdf1-2	ythdf1-3	ythdf2-1	ythdf2-2	ythdf3
HT_103	Male	Imm	LLEE	1.69	4.67	4.64	8.13	7.55	3.5	3.06	4.81	3.46	7.11	4.44	3.26	2.68	4.92	5.72	3.67
HT_104	Male	Mat	EELL	1.64	5.14	5.49	8.86	7.97	4.82	4.21	4.95	4.1	8.19	5.06	4.07	2.8	5.72	6.2	3.91
HT_105	Male	Imm	EELL	1.43	4.67	4.52	9.95	7.33	4.14	3.19	4.8	3.44	7.14	4.05	3.48	2.94	5.21	5.54	3.75
HT_106	Male	Imm	EELL	1.65	4.61	4.57	8.4	7.47	3.74	3	4.97	3.34	7.6	4.2	3.7	3.12	4.97	5.51	3.52
HT_108	Male	Imm	LLLL	2.84	4.51	4.37	8.86	7.36	3.56	2.84	4.74	3.52	6.9	3.86	3.11	3.35	4.78	5.35	3.44
HT_109	Male	Mat	EELL	2.02	5.3	4.59	9.72	7.73	4.12	3.33	5.32	4.02	7.16	4.16	3.26	3.04	5.1	5.54	3.73
HT_112	Male	Imm	LLEE	0.64	5.23	5.18	10.01	8.34	5.37	3.8	5.58	3.72	7.46	4.58	3.5	3	5.5	6.17	4.35
HT_114	Male	Imm	LLLL	1.86	4.75	4.45	8.34	7.44	4.19	3.3	5.15	2.87	6.53	4.63	3.38	3.04	4.85	5.9	3.78
HT_120	Male	Imm	LLLL	0.81	4.85	4.79	8.8	7.55	3.71	3.07	4.93	3.71	7.38	4.24	3.61	2.27	5.1	5.25	3.77
HT_124	Male	Mat	LLEE	1.43	5.61	5.38	9.7	8.01	4.57	4.08	6.04	4.1	8.12	5.11	3.71	3.17	6.01	6.76	4.69
HT_125	Male	Imm	LLEE	2.49	4.6	4.39	9.21	7.39	3.6	3.19	4.76	3.07	7.27	3.88	3.34	3.04	5.05	5.62	3.39
HT_126	Male	Imm	LLLL	1.44	4.7	4.73	9.2	7.43	3.82	3.32	5.06	3.39	7.48	4.28	3.16	2.57	4.97	5.9	3.8
HT_129	Male	Imm	EELL	2.52	5.01	4.36	8.89	7.5	4.15	3.31	5.03	3.11	6.55	4.29	3.27	3.33	4.78	5.34	3.68
HT_132	Male	Mat	LLEE	1.9	4.6	4.67	8.99	7.57	3.73	3.23	5.08	3.08	6.96	4.47	3.62	3.18	5.16	5.82	3.57
HT_133	Male	Mat	EEEE	2.47	5.26	4.98	8.88	7.62	4.71	3.88	6.19	3.51	7.38	4.59	3.7	3.38	5.64	5.51	4.32
HT_135	Male	Mat	EELL	1.9	4.76	4.96	9.63	7.41	3.78	3.04	6.24	3.79	8.28	4.22	4.11	4.1	5.76	6.21	4.1
HT_139	Male	Imm	LLEE	1.92	4.95	5.16	9.49	8.11	4.43	3.45	5.3	3.62	7.22	4.59	3.38	3.09	5.38	5.75	4.17
HT_140	Male	Mat	LLEE	2.17	5.14	5	8.88	7.6	4.24	3.44	5.5	3.74	7.86	4.32	3.7	2.74	5.35	6.19	4.1
HT_142	Male	Mat	EELL	1.71	5.22	5.15	8.9	7.24	4.48	3.59	5.6	3.68	7.38	4.74	3.46	3.01	5.55	6.11	4.17
HT_144	Male	Imm	LLEE	1.38	5.3	4.81	10.95	7.47	4.2	3.23	5.29	3.26	6.89	4.28	3.21	3.27	5.19	6.06	3.95
HT_145	Male	Imm	LLLL	2.15	5.17	5.15	9.37	7.66	4.26	3.63	4.62	3.97	7.42	4.55	3.42	4.2	5.24	5.79	3.91
HT_146	Male	Imm	LLEE	1.26	5.09	5.04	9.7	8.09	4.51	3.78	5.88	3.85	7.51	4.79	3.42	2.83	5.68	6.04	3.46
HT_150	Male	Mat	EELL	1.87	4.48	4.31	8.27	7.65	3.62	3.07	4.86	2.96	6.7	3.97	3.03	2.61	4.79	5.29	3.31
HT_158	Male	Imm	EELL	2.35	4.76	4.45	8.35	7.2	3.95	3.11	5.44	3.11	6.76	4.22	3.26	3.39	4.89	5.4	3.87
HT_159	Male	Mat	EEEE	2.03	4.96	4.6	10.02	8.02	4.01	3.13	5.83	3.45	6.99	4.23	3.42	3.09	4.89	5.59	4.3
HT_161	Male	Mat	LLEE	1.76	4.73	4.23	9.27	7.5	3.84	2.98	5.46	2.94	6.72	4.3	3.84	2.43	4.74	5.34	3.55
HT_174	Male	Imm	LLEE	1.44	5.17	4.45	8.96	7.41	3.97	2.84	5.09	3.44	7.65	4.52	3.22	3.03	4.89	6.62	4.23
HT_175	Male	Mat	EELL	1.9	4.23	4.24	7.74	7.58	3.76	3.09	6.94	3.01	6.61	3.74	3.12	2.8	4.65	6.24	2.79
HT_183	Male	Imm	LLEE	1.1	5	4.93	9.35	7.78	3.92	3.42	5.43	3.21	8.24	4.58	3.25	3.68	5.37	6.9	4.53
HT_189	Male	Imm	LLEE	1.03	4.92	5.06	8.07	7.22	3.58	3.12	5.36	4.35	8	4.5	3.64	2.71	5.05	6.15	4.39
HT_195	Male	Imm	LLLL	1.69	4.88	4.71	8.76	7.54	3.55	3.27	5.54	3.92	8.41	4.94	3.76	2.87	5.03	5.97	4.28
HT_198	Male	Mat	EEEE	0.47	4.68	4.46	8.21	7.11	3.69	3.2	5.27	3.23	6.92	4.16	3.47	2.63	4.86	5.53	3.53
HT_199	Male	Imm	EELL	0.95	4.23	4.29	9.23	7.99	3.6	2.94	5.47	3.24	6.65	4.05	3.33	2.78	4.73	5.55	3.7
HT_203	Male	Mat	LLEE	1.61	5.33	5.05	9.07	8.18	4.76	3.71	5.61	4.3	8.36	4.6	3.87	3.41	5.78	6.49	3.81
HT_259	Male	Mat	EELL	1.43	5.37	5.09	9.89	7.96	4.51	3.53	5.43	3.55	7.03	4.84	3.33	2.47	5.13	6.7	4.1
HT_260	Male	Mat	EEEE	1.62	4.82	4.7	8.82	7.64	3.97	3.33	5.14	3.29	7.13	4.59	3.52	2.71	5.13	5.72	3.97
HT_269	Male	Mat	LLEE	1.55	4.97	4.83	8.81	7.91	4.18	3.63	5.55	3.63	8.01	4.84	3.39	3.97	5.11	7.53	4.07
HT_270	Male	Imm	LLLL	2.2	4.92	4.65	8.92	7.48	4.04	3.29	4.98	3.26	7.05	4.33	3.55	3.24	4.9	5.52	3.88
HT_275	Male	Imm	LLLL	1.44	4.74	4.48	9.39	7.4	3.64	3.37	4.66	2.95	7.03	4.05	3.74	3.79	4.62	5.73	4.75
HT_279	Male	Mat	EEEE	1.74	4.86	4.64	9.12	7.55	4.29	3.4	5.4	3.36	7.93	4.61	3.6	3.35	5.37	5.3	4.03
HT_280	Male	Mat	LLEE	1.69	4.76	5.11	10.15	8.23	4.25	3.25	5.24	4.13	8.46	4.6	3.77	2.47	5.59	6.71	4.29
HT_283	Male	Imm	EELL	2.5	4.96	4.5	9.25	7.45	3.68	3.93	5.3	3.62	7.04	4.88	3.4	3.08	5.22	5.32	3.83
HT_289	Male	Imm	LLLL	1.89	4.21	4.07	9.25	6.98	3.82	2.71	4.41	2.81	6.91	3.83	3.18	3.03	4.47	4.82	3.22
HT_296	Male	Imm	EELL	1.69	5.12	4.68	9.42	7.72	4.24	3.52	4.96	3.2	6.82	4.65	3.44	2.7	5.2	5.19	5.2
HT_297	Male	Mat	EELL	1.27	5.34	5.1	9.68	7.92	4.68	3.67	5.8	3.92	7.56	4.86	3.68	2.9	5.33	6.22	4.68
HT_298	Male	Mat	LLEE	2.01	5.03	4.8	8.81	7.57	4.36	3.36	5.04	3.68	7.64	4.5	3.64	2.66	5.16	5.61	4.01
HT_299	Male	Mat	EEEE	1.86	5.08	5.13	9.86	8.14	4.12	3.7	5.86	3.76	8.33	3.75	3.53	2.77	5.61	5.39	3.95
HT_303	Male	Imm	EELL	1.42	5.49	5.05	9.65	8.28	4.47	3.87	4.93	3.72	8.11	4.44	3.17	3.49	5.13	5.28	4.16
HT_98	Male	Mat	EEEE	1.84	5.09	4.87	9.88	7.74	3.94	3.57	5.04	4.04	7.92	4.69	3.61	2.81	5.65	6	4.16
HT_97	Female	Imm	LLLL	0.47	4.33	4.21	8.51	7.07	3.44	2.8	4.76	2.42	6.57	3.76	2.81	1.98	4.72	5.13	3.51
HT_99	Female	Imm	EEEE	0.69	4.79	5.09	8.51	7.62	3.94	3.26	4.89	3.71	7.83	4.24	3.12	2.56	4.8	5.43	3.59
HT_111	Female	Imm	LLEE	0.4	5.03	4.97	8.91	7.97	3.7	3.2	5.39	3.6	7.76	4.42	3.51	2.33	5.4	6.21	4.32
HT_116	Female	Imm	LLLL	0.1	4.97	4.54	9.38	7.64	3.61	3.1	5	3.05	7.38	4.62	3.29	2.39	5.2	5.78	3.88
HT_117	Female	Imm	LLEE	0.6	4.62	4.68	8.47	7.53	4.05	3.26	5.01	2.99	6.72	4.3	3.19	2.46	5.12	5.68	4.01
HT_128	Female	Imm	EEEE	0.55	4.52	4.54	8.41	7.03	3.73	3.01	4.57	2.83	6.83	4.39	2.96	2.24	5.15	5.91	3.66
HT_130	Female	Imm	EELL	0.39	4.63	4.38	8.55	7.26	3.49	2.99	4.89	2.48	6.5	4.13	3.01	2.27	4.57	5.27	3.6
HT_138	Female	Imm	LLEE	0.7	4.93	5.43	8.99	7.78	3.61	3.36	5.22	3.63	7.24	4.38	3.14	2.53	4.95	5.26	3.9
HT_143	Female	Imm	LLLL	0.93	4.63	4.69	8.49	7.67	3.82	3.26	5.11	3.02	6.7	4.29	3.08	2.48	5.19	5.4	3.95
HT_151	Female	Imm	LLEE	0.86	5.07	4.76	8.98	7.72	4.14	3.51	5.17	3.18	7.03	4.43	3.33	2.62	5.47	5.85	4.29
HT_154	Female	Imm	EEEE	0.91	4.65	4.51	8.72	7.56	3.74	2.91	4.78	2.98	6.94	4.26	2.95	2.38	5.06	5.71	3.87
HT_166	Female	Imm	EEEE	0.46	5.05	5.08	9.24	7.63	3.96	3.35	5.38	3.58	7.25	4.4	3.15	2.43	5.45	5.48	4.08
HT_169	Female	Imm	LLEE	0.69	4.82	4.86	9.4	7.76	3.81	3.42	5.4	3.19	6.83	4.45	2.83	2.45	5.34	5.04	4.08
HT_170	Female	Imm	EELL	0.72	4.4	4.83	9.11	7.08	3.85	2.95	4.59	2.64	6.26	3.77	2.95	2.5	4.89	5.5	3.59
HT_173	Female	Imm	EEEE	0.56	4.85	4.76	8.85	7.44	4.06	3.39	4.99	3.36	7.19	4.26	3.53	2.75	5.32	5.92	4.13
HT_177	Female	Imm	EELL	0.44	5.27	5.49	8.66	7.84	4.06	3.52	5.52	4.04	7.53	4.56	3.69	2.63	5.21	6.35	4.26
HT_180	Female	Imm	EEEE	0.64	4.7	4.89	8.26	7.77	4.01	3.1	5.02	3.04	6.67	4.33	3.3	2.35	5.09	5.48	4.33
HT_186	Female	Imm	LLLL	0.94	4.35	4.38	8.47	7.66	3.67	2.88	4.74	2.6	6.58	3.97	3.22	2.75	4.95	5.57	3.63
HT_197	Female	Imm	LLLL	0.93	4.8	4.87	8.85	7.44	4.2	3.28	5.19	3.21	7.08	4.28	3.17	2.67	5.27	5.75	4.02
HT_201	Female	Imm	EELL	0.69	4.49	5.06	8.36	7.23	4.11	3.16	5.35	3.08	6.31	4.32	3.22	2.7	5.1	5.35	4.36
HT_204	Female	Imm	EEEE	0.82	5.06	5.1	9.43	7.63	4.2	3.42	5.27	3.14	6.79	4.26	3.21	2.52	5.17	5.94	4.26
HT_208	Female	Imm	LLEE	0.65	4.76	4.95	8.57	7.58	4	3.18	5.29	3.17	6.67	4.63	3.17	2.44	5.34	5.75	4.04
HT_261	Female	Imm	LLLL	0.66	4.97	4.25	9.01	7.44	3.87	3.07	4.77	2.86	7.24	4	2.91	2.18	5.18	5.67	3.92
HT_262	Female	Imm	LLEE	0.88	4.73	4.53	9.11	7.98	4.13	3.58	5.3	2.63	7.25	4.91	3.05	2.74	5.26	5.75	4.45
HT_266	Female	Imm	LLEE	0.6	4.74	4.83	8.43	7.56	3.76	3.04	4.91	3.65	6.43	4.24	3.22	2.54	4.94	5.32	4.12
HT_267	Female	Imm	LLLL	1.14	4.95	5.34	9.41	7.83	4.02	3.51	5.22	3.68	7.61	4.45	3.5	2.62	5.23	5.69	3.91
HT_278	Female	Imm	EEEE	0.5	4.52	4.57	8.38	7.3	3.86	3.03	4.87	2.88	6.53	4.16	3.02	2.48	5.08	5.78	3.94
HT_282	Female	Imm	LLLL	0.69	4.89	4.72	8.35	7.35	3.96	3.29	5.19	3.34	7.48	4.33	3.18	2.57	5.46	5.94	3.98
HT_286	Female	Imm	EELL	0.52	5.12	5.38	8.91	7.57	3.92	3.33	5.48	3.63	7.73	4.6	3.24	3	5.34	5.85	4.18
HT_292	Female	Imm	EELL	0.58	4.78	4.71	8.9	7.5	4.33	3.35	5.27	3.01	7.18	4.37	3.38	2.7	5.03	5.62	4.23
HT_302	Female	Imm	EELL	0.8	4.8	4.71	8.53	7.83	4.07	3.3	5.31	3.07	7.18	4.36	3.11	2.62	5.25	6.1	3.9
HT_308	Female	Imm	EELL	1.01	4.48	4.3	8.72	7.26	3.71	3.06	4.91	2.63	6.37	4.08	2.92	2.4	4.96	5.42	3.84

### Sheet: FC_Male
Id	Sex	Maturity	Genotype	alkbh5-1	alkbh5-2	fto-1	fto-2	mettl3	mettl14	wtap	ythdc1-1	ythdc1-2	ythdc2	ythdf1-1	ythdf1-2	ythdf1-3	ythdf2-1	ythdf2-2	ythdf3
HT_103	Male	Imm	LLEE	1.15	0.94	0.85	2.82	0.79	1.87	1.15	2.13	0.89	1.35	0.67	0.85	1.52	1.09	1.81	1.53
HT_104	Male	Mat	EELL	1.2	0.47	0	2.09	0.37	0.55	0	1.99	0.25	0.27	0.05	0.04	1.4	0.29	1.33	1.29
HT_105	Male	Imm	EELL	1.41	0.94	0.97	1	1.01	1.23	1.02	2.14	0.91	1.32	1.06	0.63	1.26	0.8	1.99	1.45
HT_106	Male	Imm	EELL	1.19	1	0.92	2.55	0.87	1.63	1.21	1.97	1.01	0.86	0.91	0.41	1.08	1.04	2.02	1.68
HT_108	Male	Imm	LLLL	0	1.1	1.12	2.09	0.98	1.81	1.37	2.2	0.83	1.56	1.25	1	0.85	1.23	2.18	1.76
HT_109	Male	Mat	EELL	0.82	0.31	0.9	1.23	0.61	1.25	0.88	1.62	0.33	1.3	0.95	0.85	1.16	0.91	1.99	1.47
HT_112	Male	Imm	LLEE	2.2	0.38	0.31	0.94	0	0	0.41	1.36	0.63	1	0.53	0.61	1.2	0.51	1.36	0.85
HT_114	Male	Imm	LLLL	0.98	0.86	1.04	2.61	0.9	1.18	0.91	1.79	1.48	1.93	0.48	0.73	1.16	1.16	1.63	1.42
HT_120	Male	Imm	LLLL	2.03	0.76	0.7	2.15	0.79	1.66	1.14	2.01	0.64	1.08	0.87	0.5	1.93	0.91	2.28	1.43
HT_124	Male	Mat	LLEE	1.41	0	0.11	1.25	0.33	0.8	0.13	0.9	0.25	0.34	0	0.4	1.03	0	0.77	0.51
HT_125	Male	Imm	LLEE	0.35	1.01	1.1	1.74	0.95	1.77	1.02	2.18	1.28	1.19	1.23	0.77	1.16	0.96	1.91	1.81
HT_126	Male	Imm	LLLL	1.4	0.91	0.76	1.75	0.91	1.55	0.89	1.88	0.96	0.98	0.83	0.95	1.63	1.04	1.63	1.4
HT_129	Male	Imm	EELL	0.32	0.6	1.13	2.06	0.84	1.22	0.9	1.91	1.24	1.91	0.82	0.84	0.87	1.23	2.19	1.52
HT_132	Male	Mat	LLEE	0.94	1.01	0.82	1.96	0.77	1.64	0.98	1.86	1.27	1.5	0.64	0.49	1.02	0.85	1.71	1.63
HT_133	Male	Mat	EEEE	0.37	0.35	0.51	2.07	0.72	0.66	0.33	0.75	0.84	1.08	0.52	0.41	0.82	0.37	2.02	0.88
HT_135	Male	Mat	EELL	0.94	0.85	0.53	1.32	0.93	1.59	1.17	0.7	0.56	0.18	0.89	0	0.1	0.25	1.32	1.1
HT_139	Male	Imm	LLEE	0.92	0.66	0.33	1.46	0.23	0.94	0.76	1.64	0.73	1.24	0.52	0.73	1.11	0.63	1.78	1.03
HT_140	Male	Mat	LLEE	0.67	0.47	0.49	2.07	0.74	1.13	0.77	1.44	0.61	0.6	0.79	0.41	1.46	0.66	1.34	1.1
HT_142	Male	Mat	EELL	1.13	0.39	0.34	2.05	1.1	0.89	0.62	1.34	0.67	1.08	0.37	0.65	1.19	0.46	1.42	1.03
HT_144	Male	Imm	LLEE	1.46	0.31	0.68	0	0.87	1.17	0.98	1.65	1.09	1.57	0.83	0.9	0.93	0.82	1.47	1.25
HT_145	Male	Imm	LLLL	0.69	0.44	0.34	1.58	0.68	1.11	0.58	2.32	0.38	1.04	0.56	0.69	0	0.77	1.74	1.29
HT_146	Male	Imm	LLEE	1.58	0.52	0.45	1.25	0.25	0.86	0.43	1.06	0.5	0.95	0.32	0.69	1.37	0.33	1.49	1.74
HT_150	Male	Mat	EELL	0.97	1.13	1.18	2.68	0.69	1.75	1.14	2.08	1.39	1.76	1.14	1.08	1.59	1.22	2.24	1.89
HT_158	Male	Imm	EELL	0.49	0.85	1.04	2.6	1.14	1.42	1.1	1.5	1.24	1.7	0.89	0.85	0.81	1.12	2.13	1.33
HT_159	Male	Mat	EEEE	0.81	0.65	0.89	0.93	0.32	1.36	1.08	1.11	0.9	1.47	0.88	0.69	1.11	1.12	1.94	0.9
HT_161	Male	Mat	LLEE	1.08	0.88	1.26	1.68	0.84	1.53	1.23	1.48	1.41	1.74	0.81	0.27	1.77	1.27	2.19	1.65
HT_174	Male	Imm	LLEE	1.4	0.44	1.04	1.99	0.93	1.4	1.37	1.85	0.91	0.81	0.59	0.89	1.17	1.12	0.91	0.97
HT_175	Male	Mat	EELL	0.94	1.38	1.25	3.21	0.76	1.61	1.12	0	1.34	1.85	1.37	0.99	1.4	1.36	1.29	2.41
HT_183	Male	Imm	LLEE	1.74	0.61	0.56	1.6	0.56	1.45	0.79	1.51	1.14	0.22	0.53	0.86	0.52	0.64	0.63	0.67
HT_189	Male	Imm	LLEE	1.81	0.69	0.43	2.88	1.12	1.79	1.09	1.58	0	0.46	0.61	0.47	1.49	0.96	1.38	0.81
HT_195	Male	Imm	LLLL	1.15	0.73	0.78	2.19	0.8	1.82	0.94	1.4	0.43	0.05	0.17	0.35	1.33	0.98	1.56	0.92
HT_198	Male	Mat	EEEE	2.37	0.93	1.03	2.74	1.23	1.68	1.01	1.67	1.12	1.54	0.95	0.64	1.57	1.15	2	1.67
HT_199	Male	Imm	EELL	1.89	1.38	1.2	1.72	0.35	1.77	1.27	1.47	1.11	1.81	1.06	0.78	1.42	1.28	1.98	1.5
HT_203	Male	Mat	LLEE	1.23	0.28	0.44	1.88	0.16	0.61	0.5	1.33	0.05	0.1	0.51	0.24	0.79	0.23	1.04	1.39
HT_259	Male	Mat	EELL	1.41	0.24	0.4	1.06	0.38	0.86	0.68	1.51	0.8	1.43	0.27	0.78	1.73	0.88	0.83	1.1
HT_260	Male	Mat	EEEE	1.22	0.79	0.79	2.13	0.7	1.4	0.88	1.8	1.06	1.33	0.52	0.59	1.49	0.88	1.81	1.23
HT_269	Male	Mat	LLEE	1.29	0.64	0.66	2.14	0.43	1.19	0.58	1.39	0.72	0.45	0.27	0.72	0.23	0.9	0	1.13
HT_270	Male	Imm	LLLL	0.64	0.69	0.84	2.03	0.86	1.33	0.92	1.96	1.09	1.41	0.78	0.56	0.96	1.11	2.01	1.32
HT_275	Male	Imm	LLLL	1.4	0.87	1.01	1.56	0.94	1.73	0.84	2.28	1.4	1.43	1.06	0.37	0.41	1.39	1.8	0.45
HT_279	Male	Mat	EEEE	1.1	0.75	0.85	1.83	0.79	1.08	0.81	1.54	0.99	0.53	0.5	0.51	0.85	0.64	2.23	1.17
HT_280	Male	Mat	LLEE	1.15	0.85	0.38	0.8	0.11	1.12	0.96	1.7	0.22	0	0.51	0.34	1.73	0.42	0.82	0.91
HT_283	Male	Imm	EELL	0.34	0.65	0.99	1.7	0.89	1.69	0.28	1.64	0.73	1.42	0.23	0.71	1.12	0.79	2.21	1.37
HT_289	Male	Imm	LLLL	0.95	1.4	1.42	1.7	1.36	1.55	1.5	2.53	1.54	1.55	1.28	0.93	1.17	1.54	2.71	1.98
HT_296	Male	Imm	EELL	1.15	0.49	0.81	1.53	0.62	1.13	0.69	1.98	1.15	1.64	0.46	0.67	1.5	0.81	2.34	0
HT_297	Male	Mat	EELL	1.57	0.27	0.39	1.27	0.42	0.69	0.54	1.14	0.43	0.9	0.25	0.43	1.3	0.68	1.31	0.52
HT_298	Male	Mat	LLEE	0.83	0.58	0.69	2.14	0.77	1.01	0.85	1.9	0.67	0.82	0.61	0.47	1.54	0.85	1.92	1.19
HT_299	Male	Mat	EEEE	0.98	0.53	0.36	1.09	0.2	1.25	0.51	1.08	0.59	0.13	1.36	0.58	1.43	0.4	2.14	1.25
HT_303	Male	Imm	EELL	1.42	0.12	0.44	1.3	0.06	0.9	0.34	2.01	0.63	0.35	0.67	0.94	0.71	0.88	2.25	1.04
HT_98	Male	Mat	EEEE	1	0.52	0.62	1.07	0.6	1.43	0.64	1.9	0.31	0.54	0.42	0.5	1.39	0.36	1.53	1.04

### Sheet: FC_Female
Id	Sex	Maturity	Genotype	alkbh5-1	alkbh5-2	fto-1	fto-2	mettl3	mettl14	wtap	ythdc1-1	ythdc1-2	ythdc2	ythdf1-1	ythdf1-2	ythdf1-3	ythdf2-1	ythdf2-2	ythdf3
HT_97	Female	Imm	LLLL	0.67	0.94	1.28	0.92	0.91	0.89	0.78	0.76	1.62	1.26	1.15	0.88	1.02	0.75	1.22	0.94
HT_99	Female	Imm	EEEE	0.45	0.48	0.4	0.92	0.36	0.39	0.32	0.63	0.33	0	0.67	0.57	0.44	0.67	0.92	0.86
HT_111	Female	Imm	LLEE	0.74	0.24	0.52	0.52	0.01	0.63	0.38	0.13	0.44	0.07	0.49	0.18	0.67	0.07	0.14	0.13
HT_116	Female	Imm	LLLL	1.04	0.3	0.95	0.05	0.34	0.72	0.48	0.52	0.99	0.45	0.29	0.4	0.61	0.27	0.57	0.57
HT_117	Female	Imm	LLEE	0.54	0.65	0.81	0.96	0.45	0.28	0.32	0.51	1.05	1.11	0.61	0.5	0.54	0.35	0.67	0.44
HT_128	Female	Imm	EEEE	0.59	0.75	0.95	1.02	0.95	0.6	0.57	0.95	1.21	1	0.52	0.73	0.76	0.32	0.44	0.79
HT_130	Female	Imm	EELL	0.75	0.64	1.11	0.88	0.72	0.84	0.59	0.63	1.56	1.33	0.78	0.68	0.73	0.9	1.08	0.85
HT_138	Female	Imm	LLEE	0.44	0.34	0.06	0.44	0.2	0.72	0.22	0.3	0.41	0.59	0.53	0.55	0.47	0.52	1.09	0.55
HT_143	Female	Imm	LLLL	0.21	0.64	0.8	0.94	0.31	0.51	0.32	0.41	1.02	1.13	0.62	0.61	0.52	0.28	0.95	0.5
HT_151	Female	Imm	LLEE	0.28	0.2	0.73	0.45	0.26	0.19	0.07	0.35	0.86	0.8	0.48	0.36	0.38	0	0.5	0.16
HT_154	Female	Imm	EEEE	0.23	0.62	0.98	0.71	0.42	0.59	0.67	0.74	1.06	0.89	0.65	0.74	0.62	0.41	0.64	0.58
HT_166	Female	Imm	EEEE	0.68	0.22	0.41	0.19	0.35	0.37	0.23	0.14	0.46	0.58	0.51	0.54	0.57	0.02	0.87	0.37
HT_169	Female	Imm	LLEE	0.45	0.45	0.63	0.03	0.22	0.52	0.16	0.12	0.85	1	0.46	0.86	0.55	0.13	1.31	0.37
HT_170	Female	Imm	EELL	0.42	0.87	0.66	0.32	0.9	0.48	0.63	0.93	1.4	1.57	1.14	0.74	0.5	0.58	0.85	0.86
HT_173	Female	Imm	EEEE	0.58	0.42	0.73	0.58	0.54	0.27	0.19	0.53	0.68	0.64	0.65	0.16	0.25	0.15	0.43	0.32
HT_177	Female	Imm	EELL	0.7	0	0	0.77	0.14	0.27	0.06	0	0	0.3	0.35	0	0.37	0.26	0	0.19
HT_180	Female	Imm	EEEE	0.5	0.57	0.6	1.17	0.21	0.32	0.48	0.5	1	1.16	0.58	0.39	0.65	0.38	0.87	0.12
HT_186	Female	Imm	LLLL	0.2	0.92	1.11	0.96	0.32	0.66	0.7	0.78	1.44	1.25	0.94	0.47	0.25	0.52	0.78	0.82
HT_197	Female	Imm	LLLL	0.21	0.47	0.62	0.58	0.54	0.13	0.3	0.33	0.83	0.75	0.63	0.52	0.33	0.2	0.6	0.43
HT_201	Female	Imm	EELL	0.45	0.78	0.43	1.07	0.75	0.22	0.42	0.17	0.96	1.52	0.59	0.47	0.3	0.37	1	0.09
HT_204	Female	Imm	EEEE	0.32	0.21	0.39	0	0.35	0.13	0.16	0.25	0.9	1.04	0.65	0.48	0.48	0.3	0.41	0.19
HT_208	Female	Imm	LLEE	0.49	0.51	0.54	0.86	0.4	0.33	0.4	0.23	0.87	1.16	0.28	0.52	0.56	0.13	0.6	0.41
HT_261	Female	Imm	LLLL	0.48	0.3	1.24	0.42	0.54	0.46	0.51	0.75	1.18	0.59	0.91	0.78	0.82	0.29	0.68	0.53
HT_262	Female	Imm	LLEE	0.26	0.54	0.96	0.32	0	0.2	0	0.22	1.41	0.58	0	0.64	0.26	0.21	0.6	0
HT_266	Female	Imm	LLEE	0.54	0.53	0.66	1	0.42	0.57	0.54	0.61	0.39	1.4	0.67	0.47	0.46	0.53	1.03	0.33
HT_267	Female	Imm	LLLL	0	0.32	0.15	0.02	0.15	0.31	0.07	0.3	0.36	0.22	0.46	0.19	0.38	0.24	0.66	0.54
HT_278	Female	Imm	EEEE	0.64	0.75	0.92	1.05	0.68	0.47	0.55	0.65	1.16	1.3	0.75	0.67	0.52	0.39	0.57	0.51
HT_282	Female	Imm	LLLL	0.45	0.38	0.77	1.08	0.63	0.37	0.29	0.33	0.7	0.35	0.58	0.51	0.43	0.01	0.41	0.47
HT_286	Female	Imm	EELL	0.62	0.15	0.11	0.52	0.41	0.41	0.25	0.04	0.41	0.1	0.31	0.45	0	0.13	0.5	0.27
HT_292	Female	Imm	EELL	0.56	0.49	0.78	0.53	0.48	0	0.23	0.25	1.03	0.65	0.54	0.31	0.3	0.44	0.73	0.22
HT_302	Female	Imm	EELL	0.34	0.47	0.78	0.9	0.15	0.26	0.28	0.21	0.97	0.65	0.55	0.58	0.38	0.22	0.25	0.55
HT_308	Female	Imm	EELL	0.13	0.79	1.19	0.71	0.72	0.62	0.52	0.61	1.41	1.46	0.83	0.77	0.6	0.51	0.93	0.61

### Sheet: FC_MaleAndFemale
Id	Sex	Maturity	Genotype	alkbh5-1	alkbh5-2	fto-1	fto-2	mettl3	mettl14	wtap	ythdc1-1	ythdc1-2	ythdc2	ythdf1-1	ythdf1-2	ythdf1-3	ythdf2-1	ythdf2-2	ythdf3
HT_103	Male	Imm	LLEE	1.15	0.94	0.85	2.82	0.79	1.87	1.15	2.13	0.89	1.35	0.67	0.85	1.52	1.09	1.81	1.53
HT_104	Male	Mat	EELL	1.2	0.47	0	2.09	0.37	0.55	0	1.99	0.25	0.27	0.05	0.04	1.4	0.29	1.33	1.29
HT_105	Male	Imm	EELL	1.41	0.94	0.97	1	1.01	1.23	1.02	2.14	0.91	1.32	1.06	0.63	1.26	0.8	1.99	1.45
HT_106	Male	Imm	EELL	1.19	1	0.92	2.55	0.87	1.63	1.21	1.97	1.01	0.86	0.91	0.41	1.08	1.04	2.02	1.68
HT_108	Male	Imm	LLLL	0	1.1	1.12	2.09	0.98	1.81	1.37	2.2	0.83	1.56	1.25	1	0.85	1.23	2.18	1.76
HT_109	Male	Mat	EELL	0.82	0.31	0.9	1.23	0.61	1.25	0.88	1.62	0.33	1.3	0.95	0.85	1.16	0.91	1.99	1.47
HT_112	Male	Imm	LLEE	2.2	0.38	0.31	0.94	0	0	0.41	1.36	0.63	1	0.53	0.61	1.2	0.51	1.36	0.85
HT_114	Male	Imm	LLLL	0.98	0.86	1.04	2.61	0.9	1.18	0.91	1.79	1.48	1.93	0.48	0.73	1.16	1.16	1.63	1.42
HT_120	Male	Imm	LLLL	2.03	0.76	0.7	2.15	0.79	1.66	1.14	2.01	0.64	1.08	0.87	0.5	1.93	0.91	2.28	1.43
HT_124	Male	Mat	LLEE	1.41	0	0.11	1.25	0.33	0.8	0.13	0.9	0.25	0.34	0	0.4	1.03	0	0.77	0.51
HT_125	Male	Imm	LLEE	0.35	1.01	1.1	1.74	0.95	1.77	1.02	2.18	1.28	1.19	1.23	0.77	1.16	0.96	1.91	1.81
HT_126	Male	Imm	LLLL	1.4	0.91	0.76	1.75	0.91	1.55	0.89	1.88	0.96	0.98	0.83	0.95	1.63	1.04	1.63	1.4
HT_129	Male	Imm	EELL	0.32	0.6	1.13	2.06	0.84	1.22	0.9	1.91	1.24	1.91	0.82	0.84	0.87	1.23	2.19	1.52
HT_132	Male	Mat	LLEE	0.94	1.01	0.82	1.96	0.77	1.64	0.98	1.86	1.27	1.5	0.64	0.49	1.02	0.85	1.71	1.63
HT_133	Male	Mat	EEEE	0.37	0.35	0.51	2.07	0.72	0.66	0.33	0.75	0.84	1.08	0.52	0.41	0.82	0.37	2.02	0.88
HT_135	Male	Mat	EELL	0.94	0.85	0.53	1.32	0.93	1.59	1.17	0.7	0.56	0.18	0.89	0	0.1	0.25	1.32	1.1
HT_139	Male	Imm	LLEE	0.92	0.66	0.33	1.46	0.23	0.94	0.76	1.64	0.73	1.24	0.52	0.73	1.11	0.63	1.78	1.03
HT_140	Male	Mat	LLEE	0.67	0.47	0.49	2.07	0.74	1.13	0.77	1.44	0.61	0.6	0.79	0.41	1.46	0.66	1.34	1.1
HT_142	Male	Mat	EELL	1.13	0.39	0.34	2.05	1.1	0.89	0.62	1.34	0.67	1.08	0.37	0.65	1.19	0.46	1.42	1.03
HT_144	Male	Imm	LLEE	1.46	0.31	0.68	0	0.87	1.17	0.98	1.65	1.09	1.57	0.83	0.9	0.93	0.82	1.47	1.25
HT_145	Male	Imm	LLLL	0.69	0.44	0.34	1.58	0.68	1.11	0.58	2.32	0.38	1.04	0.56	0.69	0	0.77	1.74	1.29
HT_146	Male	Imm	LLEE	1.58	0.52	0.45	1.25	0.25	0.86	0.43	1.06	0.5	0.95	0.32	0.69	1.37	0.33	1.49	1.74
HT_150	Male	Mat	EELL	0.97	1.13	1.18	2.68	0.69	1.75	1.14	2.08	1.39	1.76	1.14	1.08	1.59	1.22	2.24	1.89
HT_158	Male	Imm	EELL	0.49	0.85	1.04	2.6	1.14	1.42	1.1	1.5	1.24	1.7	0.89	0.85	0.81	1.12	2.13	1.33
HT_159	Male	Mat	EEEE	0.81	0.65	0.89	0.93	0.32	1.36	1.08	1.11	0.9	1.47	0.88	0.69	1.11	1.12	1.94	0.9
HT_161	Male	Mat	LLEE	1.08	0.88	1.26	1.68	0.84	1.53	1.23	1.48	1.41	1.74	0.81	0.27	1.77	1.27	2.19	1.65
HT_174	Male	Imm	LLEE	1.4	0.44	1.04	1.99	0.93	1.4	1.37	1.85	0.91	0.81	0.59	0.89	1.17	1.12	0.91	0.97
HT_175	Male	Mat	EELL	0.94	1.38	1.25	3.21	0.76	1.61	1.12	0	1.34	1.85	1.37	0.99	1.4	1.36	1.29	2.41
HT_183	Male	Imm	LLEE	1.74	0.61	0.56	1.6	0.56	1.45	0.79	1.51	1.14	0.22	0.53	0.86	0.52	0.64	0.63	0.67
HT_189	Male	Imm	LLEE	1.81	0.69	0.43	2.88	1.12	1.79	1.09	1.58	0	0.46	0.61	0.47	1.49	0.96	1.38	0.81
HT_195	Male	Imm	LLLL	1.15	0.73	0.78	2.19	0.8	1.82	0.94	1.4	0.43	0.05	0.17	0.35	1.33	0.98	1.56	0.92
HT_198	Male	Mat	EEEE	2.37	0.93	1.03	2.74	1.23	1.68	1.01	1.67	1.12	1.54	0.95	0.64	1.57	1.15	2	1.67
HT_199	Male	Imm	EELL	1.89	1.38	1.2	1.72	0.35	1.77	1.27	1.47	1.11	1.81	1.06	0.78	1.42	1.28	1.98	1.5
HT_203	Male	Mat	LLEE	1.23	0.28	0.44	1.88	0.16	0.61	0.5	1.33	0.05	0.1	0.51	0.24	0.79	0.23	1.04	1.39
HT_259	Male	Mat	EELL	1.41	0.24	0.4	1.06	0.38	0.86	0.68	1.51	0.8	1.43	0.27	0.78	1.73	0.88	0.83	1.1
HT_260	Male	Mat	EEEE	1.22	0.79	0.79	2.13	0.7	1.4	0.88	1.8	1.06	1.33	0.52	0.59	1.49	0.88	1.81	1.23
HT_269	Male	Mat	LLEE	1.29	0.64	0.66	2.14	0.43	1.19	0.58	1.39	0.72	0.45	0.27	0.72	0.23	0.9	0	1.13
HT_270	Male	Imm	LLLL	0.64	0.69	0.84	2.03	0.86	1.33	0.92	1.96	1.09	1.41	0.78	0.56	0.96	1.11	2.01	1.32
HT_275	Male	Imm	LLLL	1.4	0.87	1.01	1.56	0.94	1.73	0.84	2.28	1.4	1.43	1.06	0.37	0.41	1.39	1.8	0.45
HT_279	Male	Mat	EEEE	1.1	0.75	0.85	1.83	0.79	1.08	0.81	1.54	0.99	0.53	0.5	0.51	0.85	0.64	2.23	1.17
HT_280	Male	Mat	LLEE	1.15	0.85	0.38	0.8	0.11	1.12	0.96	1.7	0.22	0	0.51	0.34	1.73	0.42	0.82	0.91
HT_283	Male	Imm	EELL	0.34	0.65	0.99	1.7	0.89	1.69	0.28	1.64	0.73	1.42	0.23	0.71	1.12	0.79	2.21	1.37
HT_289	Male	Imm	LLLL	0.95	1.4	1.42	1.7	1.36	1.55	1.5	2.53	1.54	1.55	1.28	0.93	1.17	1.54	2.71	1.98
HT_296	Male	Imm	EELL	1.15	0.49	0.81	1.53	0.62	1.13	0.69	1.98	1.15	1.64	0.46	0.67	1.5	0.81	2.34	0
HT_297	Male	Mat	EELL	1.57	0.27	0.39	1.27	0.42	0.69	0.54	1.14	0.43	0.9	0.25	0.43	1.3	0.68	1.31	0.52
HT_298	Male	Mat	LLEE	0.83	0.58	0.69	2.14	0.77	1.01	0.85	1.9	0.67	0.82	0.61	0.47	1.54	0.85	1.92	1.19
HT_299	Male	Mat	EEEE	0.98	0.53	0.36	1.09	0.2	1.25	0.51	1.08	0.59	0.13	1.36	0.58	1.43	0.4	2.14	1.25
HT_303	Male	Imm	EELL	1.42	0.12	0.44	1.3	0.06	0.9	0.34	2.01	0.63	0.35	0.67	0.94	0.71	0.88	2.25	1.04
HT_98	Male	Mat	EEEE	1	0.52	0.62	1.07	0.6	1.43	0.64	1.9	0.31	0.54	0.42	0.5	1.39	0.36	1.53	1.04
HT_97	FeMale	Imm	LLLL	2.37	1.28	1.28	2.44	1.27	1.93	1.41	2.18	1.93	1.89	1.35	1.3	2.22	1.29	2.4	1.69
HT_99	FeMale	Imm	EEEE	2.15	0.82	0.4	2.44	0.72	1.43	0.95	2.05	0.64	0.63	0.87	0.99	1.64	1.21	2.1	1.61
HT_111	FeMale	Imm	LLEE	2.44	0.58	0.52	2.04	0.37	1.67	1.01	1.55	0.75	0.7	0.69	0.6	1.87	0.61	1.32	0.88
HT_116	FeMale	Imm	LLLL	2.74	0.64	0.95	1.57	0.7	1.76	1.11	1.94	1.3	1.08	0.49	0.82	1.81	0.81	1.75	1.32
HT_117	FeMale	Imm	LLEE	2.24	0.99	0.81	2.48	0.81	1.32	0.95	1.93	1.36	1.74	0.81	0.92	1.74	0.89	1.85	1.19
HT_128	FeMale	Imm	EEEE	2.29	1.09	0.95	2.54	1.31	1.64	1.2	2.37	1.52	1.63	0.72	1.15	1.96	0.86	1.62	1.54
HT_130	FeMale	Imm	EELL	2.45	0.98	1.11	2.4	1.08	1.88	1.22	2.05	1.87	1.96	0.98	1.1	1.93	1.44	2.26	1.6
HT_138	FeMale	Imm	LLEE	2.14	0.68	0.06	1.96	0.56	1.76	0.85	1.72	0.72	1.22	0.73	0.97	1.67	1.06	2.27	1.3
HT_143	FeMale	Imm	LLLL	1.91	0.98	0.8	2.46	0.67	1.55	0.95	1.83	1.33	1.76	0.82	1.03	1.72	0.82	2.13	1.25
HT_151	FeMale	Imm	LLEE	1.98	0.54	0.73	1.97	0.62	1.23	0.7	1.77	1.17	1.43	0.68	0.78	1.58	0.54	1.68	0.91
HT_154	FeMale	Imm	EEEE	1.93	0.96	0.98	2.23	0.78	1.63	1.3	2.16	1.37	1.52	0.85	1.16	1.82	0.95	1.82	1.33
HT_166	FeMale	Imm	EEEE	2.38	0.56	0.41	1.71	0.71	1.41	0.86	1.56	0.77	1.21	0.71	0.96	1.77	0.56	2.05	1.12
HT_169	FeMale	Imm	LLEE	2.15	0.79	0.63	1.55	0.58	1.56	0.79	1.54	1.16	1.63	0.66	1.28	1.75	0.67	2.49	1.12
HT_170	FeMale	Imm	EELL	2.12	1.21	0.66	1.84	1.26	1.52	1.26	2.35	1.71	2.2	1.34	1.16	1.7	1.12	2.03	1.61
HT_173	FeMale	Imm	EEEE	2.28	0.76	0.73	2.1	0.9	1.31	0.82	1.95	0.99	1.27	0.85	0.58	1.45	0.69	1.61	1.07
HT_177	FeMale	Imm	EELL	2.4	0.34	0	2.29	0.5	1.31	0.69	1.42	0.31	0.93	0.55	0.42	1.57	0.8	1.18	0.94
HT_180	FeMale	Imm	EEEE	2.2	0.91	0.6	2.69	0.57	1.36	1.11	1.92	1.31	1.79	0.78	0.81	1.85	0.92	2.05	0.87
HT_186	FeMale	Imm	LLLL	1.9	1.26	1.11	2.48	0.68	1.7	1.33	2.2	1.75	1.88	1.14	0.89	1.45	1.06	1.96	1.57
HT_197	FeMale	Imm	LLLL	1.91	0.81	0.62	2.1	0.9	1.17	0.93	1.75	1.14	1.38	0.83	0.94	1.53	0.74	1.78	1.18
HT_201	FeMale	Imm	EELL	2.15	1.12	0.43	2.59	1.11	1.26	1.05	1.59	1.27	2.15	0.79	0.89	1.5	0.91	2.18	0.84
HT_204	FeMale	Imm	EEEE	2.02	0.55	0.39	1.52	0.71	1.17	0.79	1.67	1.21	1.67	0.85	0.9	1.68	0.84	1.59	0.94
HT_208	FeMale	Imm	LLEE	2.19	0.85	0.54	2.38	0.76	1.37	1.03	1.65	1.18	1.79	0.48	0.94	1.76	0.67	1.78	1.16
HT_261	FeMale	Imm	LLLL	2.18	0.64	1.24	1.94	0.9	1.5	1.14	2.17	1.49	1.22	1.11	1.2	2.02	0.83	1.86	1.28
HT_262	FeMale	Imm	LLEE	1.96	0.88	0.96	1.84	0.36	1.24	0.63	1.64	1.72	1.21	0.2	1.06	1.46	0.75	1.78	0.75
HT_266	FeMale	Imm	LLEE	2.24	0.87	0.66	2.52	0.78	1.61	1.17	2.03	0.7	2.03	0.87	0.89	1.66	1.07	2.21	1.08
HT_267	FeMale	Imm	LLLL	1.7	0.66	0.15	1.54	0.51	1.35	0.7	1.72	0.67	0.85	0.66	0.61	1.58	0.78	1.84	1.29
HT_278	FeMale	Imm	EEEE	2.34	1.09	0.92	2.57	1.04	1.51	1.18	2.07	1.47	1.93	0.95	1.09	1.72	0.93	1.75	1.26
HT_282	FeMale	Imm	LLLL	2.15	0.72	0.77	2.6	0.99	1.41	0.92	1.75	1.01	0.98	0.78	0.93	1.63	0.55	1.59	1.22
HT_286	FeMale	Imm	EELL	2.32	0.49	0.11	2.04	0.77	1.45	0.88	1.46	0.72	0.73	0.51	0.87	1.2	0.67	1.68	1.02
HT_292	FeMale	Imm	EELL	2.26	0.83	0.78	2.05	0.84	1.04	0.86	1.67	1.34	1.28	0.74	0.73	1.5	0.98	1.91	0.97
HT_302	FeMale	Imm	EELL	2.04	0.81	0.78	2.42	0.51	1.3	0.91	1.63	1.28	1.28	0.75	1	1.58	0.76	1.43	1.3
HT_308	FeMale	Imm	EELL	1.83	1.13	1.19	2.23	1.08	1.66	1.15	2.03	1.72	2.09	1.03	1.19	1.8	1.05	2.11	1.36

### Sheet: p-values
Vgll3*EE and six6*LL: EE LL
Vgll3*LL and six6*EE: LL EE
Vgll3*LL and six6*LL: LL LL
Expression differences of m6A methylation markers between the genotypes
	Mature_Male		Immature_Male			Immature_Female
	p-value	adjusted p-value	p-value	adjusted p-value	Turkey HSD post-hoc test	p-value	adjusted p-value
alkbh5-1	0.964	0.993	0.293	0.586		0.833	0.962
alkbh5-2	0.945	0.993	0.24	0.586		0.841	0.962
fto-1	0.801	0.993	0.08	0.32		0.442	0.884
fto-2	0.874	0.993	0.562	0.716		0.843	0.962
mettl3	0.592	0.993	0.197	0.586		0.095	0.668
mettl14	0.765	0.993	0.389	0.692		0.69	0.962
wtap	0.993	0.993	0.582	0.716		0.39	0.884
ythdc1-1	0.731	0.993	0.061	0.32		0.167	0.668
ythdc1-2	0.71	0.993	0.465	0.716		0.663	0.962
ythdc2	0.421	0.993	0.267	0.586		0.865	0.962
ythdf1-1	0.532	0.993	0.533	0.716		0.149	0.668
ythdf1-2	0.362	0.993	0.691	0.79		0.973	0.973
ythdf1-3	0.981	0.993	0.847	0.847		0.436	0.884
ythdf2-1	0.859	0.993	0.021	0.168		0.42	0.884
ythdf2-2	0.038	0.608	0.001	0.016	EE LL vs. LL EE: 0.001 LL EE vs. LL LL: 0.009 EE LL vs. LL LL: 0.501	0.902	0.962
ythdf3	0.658	0.993	0.799	0.847		0.122	0.668
Expression differences of m6A methylation markers between the maturity status in males
	EE LL		LL EE
	p-value	adjusted p-value	p-value	adjusted p-value
alkbh5-1	0.674	0.734	0.14	0.818
alkbh5-2	0.554	0.734	0.839	0.933
fto-1	0.097	0.512	0.836	0.933
fto-2	0.871	0.871	0.764	0.933
mettl3	0.688	0.734	0.511	0.818
mettl14	0.27	0.72	0.62	0.902
wtap	0.678	0.734	0.402	0.818
ythdc1-1	0.06	0.48	0.343	0.818
ythdc1-2	0.128	0.512	0.502	0.818
ythdc2	0.35	0.734	0.292	0.818
ythdf1-1	0.621	0.734	0.325	0.818
ythdf1-2	0.433	0.734	0	0
ythdf1-3	0.509	0.734	0.875	0.933
ythdf2-1	0.164	0.525	0.425	0.818
ythdf2-2	0.001	0.016	0.504	0.818
ythdf3	0.686	0.734	0.983	0.983
Expression differences of m6A methylation markers between the sexes
	EE LL		LL EE		LL LL
	p-value	adjusted p-value	p-value	adjusted p-value	p-value	adjusted p-value
alkbh5-1	0	0	0.002	0.016	0	0
alkbh5-2	0.537	0.781	0.142	0.325	0.931	0.931
fto-1	0.1	0.267	0.858	0.987	0.881	0.931
fto-2	0.072	0.267	0.192	0.384	0.351	0.924
mettl3	0.31	0.597	0.853	0.987	0.422	0.924
mettl14	0.711	0.831	0.337	0.599	0.877	0.931
wtap	0.336	0.597	0.986	0.987	0.692	0.931
ythdc1-1	0.727	0.831	0.638	0.928	0.487	0.924
ythdc1-2	0.201	0.459	0.122	0.325	0.105	0.336
ythdc2	0.485	0.776	0.031	0.124	0.52	0.924
ythdf1-1	0.61	0.813	0.947	0.987	0.587	0.931
ythdf1-2	0.097	0.267	0.05	0.16	0.022	0.117
ythdf1-3	0.002	0.016	0	0	0.008	0.064
ythdf2-1	0.809	0.863	0.987	0.987	0.032	0.128
ythdf2-2	0.062	0.267	0.02	0.107	0.828	0.931
ythdf3	0.887	0.887	0.413	0.661	0.907	0.931
